# Prophages and plasmids display opposite trends in the types of accessory genes they carry

**DOI:** 10.1101/2022.07.21.500938

**Authors:** Nobuto Takeuchi, Sophia Hamada-Zhu, Haruo Suzuki

**Affiliations:** School of Biological Sciences, the University of Auckland, Private Bag 92019, Auckland 1142, New Zealand, Universal Biology Institute, the University of Tokyo, 7-3-1 Hongo, Bunkyo-ku, Tokyo 113-0033, Japan; School of Biological Sciences, the University of Auckland, Private Bag 92019, Auckland 1142, New Zealand; Institute for Advanced Biosciences, Keio University, Tsuruoka, Yamagata, Japan, Faculty of Environment and Information Studies, Keio University, Fujisawa, Japan

**Keywords:** virus, bacteriophage, selfish genetic elements, evolution of pathogenicity, evolution of antimicrobial resistance, lateral gene transfer

## Abstract

Mobile genetic elements (MGEs), such as phages and plasmids, often possess accessory genes encoding bacterial functions, facilitating bacterial evolution. Are there evolutionary rules governing the arsenal of accessory genes MGEs carry? If such rules exist, they might be reflected in the types of accessory genes different MGEs carry. To test this hypothesis, we compare prophages and plasmids with respect to the frequencies at which they carry antibiotic resistance genes (ARGs) and virulence factor genes (VFGs) in the genomes of 21 pathogenic bacterial species using public databases. Our results indicate that prophages tend to carry VFGs more frequently than ARGs in three species, whereas plasmids tend to carry ARGs more frequently than VFGs in nine species. In *Escherichia coli*, where these trends are detected, prophage-borne VFGs encode a much narrower range of functions than do plasmid-borne VFGs, typically involved in damaging host cells or modulating host immunity. In the species where the above trends were not detected, ARGs and VFGs are barely found in prophages and plasmids. These results indicate that MGEs differentiate in the types of accessory genes they carry depending on their infection strategies, suggesting an evolutionary rule governing horizontal gene transfer mediated by MGEs.
