## Supplementary material for "Prophages and plasmids display opposite trends in the types of accessory genes they carry": Table-S3.xlsx

### Sheet: Master Table
Classification						Gene Symbol/Name	Cluster Presence	Number of Clusters (plasmid)	Number of Clusters (prophage)	Number of Clusters (chromosome)	Clusters (plasmid-prophage)	Categorisation Method	Notes
Adherence	Fimbrial adhesin	Adhesive pili of the chaperone-usher family	-	-	-	aafA	Plasmid	1 (1)	0	0	0	VFDB	There are some genes that have been placed in several categories
						aafB	Plasmid	1 (1)	0	0	0	VFDB
						aafC	Plasmid	1 (1)	0	0	0	VFDB
						aafD	Plasmid	1 (1)	0	0	0	VFDB
						afaA-VIII	Plasmid	1 (2)	0	3 (5)	0	VFDB
						afaB-VIII	Plasmid	1 (2)	0	3 (5)	0	VFDB
						afaC-VIII	Plasmid	1 (2)	0	4 (6)	0	VFDB
						afaD-VIII	Plasmid	1 (2)	0	4 (6)	0	VFDB
						afaE-V	Plasmid	1 (1)	0	1 (2)	0	VFDB
						afaE-VIII	Plasmid	1 (2)	0	4 (6)	0	VFDB
						afaF-VII	Plasmid	1 (2)	0	5 (7)	0	VFDB
						aggB	Plasmid	2 (5)	0	0	0	VFDB
						agg3A	Plasmid	1 (5)	0	0	0	VFDB
						agg3B	Plasmid	1 (5)	0	0	0	VFDB
						agg3C	Plasmid	3 (16)	0	0	0	VFDB
						agg3D	Plasmid	3 (17)	0	0	0	VFDB
						aggR	Plasmid	2 (18)	0	0	0	VFDB
						cfaA	Plasmid	2 (6)	0	0	0	VFDB
						cfaB	Plasmid	1 (5)	0	0	0	VFDB
						cfaC	Plasmid	1 (5)	0	0	0	VFDB
						cfaE	Plasmid	1 (2)	0	0	0	VFDB
						cofA	Plasmid	1 (1)	0	0	0	VFDB
						cooA/csoA	Plasmid	2 (2)	0	0	0	VFDB
						cs3	Plasmid	1 (6)	0	0	0	VFDB
						csaA	Plasmid	1 (1)	0	0	0	VFDB
						csaB	Plasmid	1 (1)	0	0	0	VFDB
						csaC	Plasmid	2 (2)	0	0	0	VFDB
						csaE	Plasmid	2 (2)	0	0	0	VFDB
						csbD	Plasmid	2 (2)	0	0	0	VFDB
						csdC	Plasmid	2 (2)	0	0	0	VFDB
						csfA	Plasmid	1 (6)	0	0	0	VFDB
						cssA	Plasmid	5 (20)	0	0	0	VFDB
						csvA	Plasmid	2 (2)	0	0	0	VFDB
						faeC	Plasmid	17 (30)	0	3 (9)	0	VFDB
						faeD	Plasmid	15 (25)	0	3 (5)	0	VFDB
						faeE	Plasmid	16 (31)	0	2 (8)	0	VFDB
						faeF	Plasmid	12 (20)	0	3 (11)	0	VFDB
						faeG	Plasmid	1 (1)	0	0	0	VFDB
						faeH	Plasmid	9 (17)	0	3 (11)	0	VFDB
						faeI	Plasmid	10 (16)	0	3 (10)	0	VFDB
						faeJ	Plasmid	4 (4)	0	2 (10)	0	VFDB
						fimB	Plasmid	1 (1)	0	11 (1099)	0	VFDB
						fimE	Plasmid	1 (1)	0	9 (997)	0	VFDB
						f17d-A	Plasmid	1 (1)	0	0	0	VFDB
						f17d-C	Plasmid	1 (1)	0	4 (5)	0	VFDB
						f17d-D	Plasmid	1 (1)	0	5 (5)	0	VFDB
						f17d-G	Plasmid	1 (1)	0	4 (5)	0	VFDB
						yagV/ecpE	Prophage	0	1 (1)	16 (1253)	0	VFDB
Adherence	Fimbrial adhesin	Type IV pili	Type IVb pili (T4bp)	-	-	bfpA	Plasmid	2 (2)	0	0	0	VFDB
						bfpB	Plasmid	4 (4)	0	0	0	VFDB
						bfpC	Plasmid	3 (3)	0	0	0	VFDB
						bfpD	Plasmid	3 (3)	0	0	0	VFDB
						bfpE	Plasmid	4 (4)	0	0	0	VFDB
						bfpF	Plasmid	4 (4)	0	0	0	VFDB
						bfpG	Plasmid	2 (2)	0	0	0	VFDB
						bfpH	Plasmid	4 (4)	0	0	0	VFDB
						bfpI	Plasmid	2 (2)	0	0	0	VFDB
						bfpJ	Plasmid	2 (2)	0	0	0	VFDB
						bfpK	Plasmid	4 (4)	0	0	0	VFDB
						bfpL	Plasmid	2 (2)	0	0	0	VFDB
						bfpP	Plasmid	4 (4)	0	0	0	VFDB
						bfpU	Plasmid	2 (2)	0	0	0	VFDB
Adherence	Non-fimbrial adhesin	Autotransporter adhesin	Effector delivery system	Type V secretion system (T5SS) (Autotransporter)	Two-partner secretion	etpA	Plasmid	7 (15)	0	0	0	VFDB
						etpB	Plasmid	8 (17)	0	0	0	VFDB
Adherence	Non-fimbrial adhesin	Autotransporter adhesin	-	-	-	icsA/virG	Plasmid	12 (35)	0	0	0	VFDB
Adherence	Non-fimbrial adhesin	-	-	-	-	paa	Both	6 (6)	42 (270)	3 (4)	0	VFDB
Adherence	-	-	-	-	-	AidA-I adhesin-like protein	Plasmid	18 (21)	0	31 (84)	4(8)	Uniprot
Biofilm	Biofilm formation	-	-	-	-	icsA/virG	Plasmid	12 (35)	0	0	0	VFDB
Dispersin	Anti-aggregation protein	-	-	-	-	aap/aspU	Plasmid	4 (20)	0	0	0	VFDB
						aatD	Plasmid	5 (18)	0	0	0	VFDB
						aatP	Plasmid	4 (19)	0	0	0	VFDB
						aggR	Plasmid	2 (18)	0	0	0	VFDB
Effector delivery system	Type II secretion system (T2SS)	-	-	-	-	gspC	Plasmid	2 (2)	0	17 (914)	0	Uniprot + CDD
Effector delivery system	Type III secretion system (T3SS)	T3SS components	-	-	-	ipgA	Plasmid	3 (43)	0	0	0	VFDB
						ipgC	Plasmid	2 (42)	0	0	0	VFDB
						ipgE	Plasmid	2 (44)	0	0	0	VFDB
						ipgF	Plasmid	2 (44)	0	0	0	VFDB
						mxiA	Plasmid	2 (42)	0	0	0	VFDB
						mxiC	Plasmid	2 (43)	0	0	0	VFDB
						mxiD	Plasmid	2 (42)	0	0	0	VFDB
						mxiE	Plasmid	2 (44)	0	0	0	VFDB
						mxiG	Plasmid	2 (43)	0	0	0	VFDB
						mxiH	Plasmid	2 (44)	0	0	0	VFDB
						mxiI	Plasmid	2 (44)	0	0	0	VFDB
						mxiJ	Plasmid	2 (44)	0	0	0	VFDB
						mxiK	Plasmid	2 (44)	0	0	0	VFDB
						mxiL	Plasmid	2 (44)	0	0	0	VFDB
						mxiM	Plasmid	2 (44)	0	0	0	VFDB
						mxiN	Plasmid	2 (43)	0	0	0	VFDB
						spa15/spaK	Plasmid	2 (43)	0	0	0	VFDB
						spa47/spaL	Plasmid	2 (43)	0	0	0	VFDB
						spa13/spaM	Plasmid	4 (44)	0	0	0	VFDB
						spa32/spaN	Plasmid	3 (42)	0	0	0	VFDB
						spa33/spaO	Plasmid	3 (43)	0	0	0	VFDB
						spa24/spaP	Plasmid	2 (42)	0	0	0	VFDB
						spa9/spaQ	Plasmid	2 (41)	0	0	0	VFDB
						spa29/spaR	Plasmid	2 (41)	0	0	0	VFDB
						spa40/spaS	Plasmid	2 (35)	0	0	0	VFDB
						virB	Plasmid	4 (43)	0	0	0	VFDB
Effector delivery system	Type III secretion system (T3SS)	T3SS effectors	-	-	-	cif	Both	1 (1)	5 (35)	8 (46)	0	VFDB
						espFu/tccP	Prophage	0	2 (2)	211 (211)	0	VFDB
						espJ	Prophage	0	4 (7)	26 (209)	0	VFDB
						espK	Prophage	0	12 (227)	7 (72)	0	VFDB
						espM1	Prophage	0	3 (25)	6 (224)	0	VFDB
						espM2	Prophage	0	6 (40)	15 (210)	0	VFDB
						espN	Prophage	0	5 (201)	2 (9)	0	VFDB
						espO1-1	Prophage	0	4 (192)	1 (8)	0	VFDB
						espO1-2	Prophage	0	2 (13)	7 (234)	0	VFDB
						espT	Plasmid	2 (2)	0	0	0	VFDB
						espW	Prophage	0	4 (28)	9 (208)	0	VFDB
						espX7/nleL	Prophage	0	9 (239)	0	0	VFDB
						icsB	Plasmid	2 (41)	0	0	0	VFDB
						ipaA	Plasmid	3 (38)	0	0	0	VFDB
						ipaB	Plasmid	2 (42)	0	0	0	VFDB
						ipaC	Plasmid	3 (43)	0	0	0	VFDB
						ipaD	Plasmid	3 (42)	0	0	0	VFDB
						ipaH	Plasmid	6 (6)	0	0	0	VFDB
						ipaH1.4	Plasmid	40 (49)	0	0	0	VFDB
						ipaH2.5	Plasmid	19 (19)	0	0	0	VFDB
						ipaH4.5	Both	24 (45)	1 (1)	64 (84)	0	VFDB
						ipaH7.8	Plasmid	35 (49)	0	0	0	VFDB
						ipaH9.8	Plasmid	37 (57)	0	3 (3)	0	VFDB
						ipaJ	Plasmid	34 (43)	0	0	0	VFDB
						ipgB1	Plasmid	2 (42)	0	0	0	VFDB
						ipgB2	Plasmid	48 (54)	0	0	0	VFDB
						ipgD	Plasmid	3 (41)	0	0	0	VFDB
						nleA/espI	Both	2 (9)	14 (215)	4 (53)	0	VFDB
						nleB2	Prophage	0	4 (15)	18 (240)	0	VFDB
						nleC	Prophage	0	14 (97)	17 (224)	0	VFDB
						nleD	Prophage	0	3 (9)	24 (193)	0	VFDB
						nleF	Prophage	0	5 (129)	7 (91)	0	VFDB
						nleG-1	Prophage	0	3 (22)	5 (226)	0	VFDB
						nleG7	Prophage	0	27 (235)	5 (101)	0	VFDB
						nleH1	Prophage	0	6 (43)	30 (245)	0	VFDB
						nleH2	Prophage	0	3 (140)	5 (41)	0	VFDB
						ospB	Plasmid	37 (57)	0	0	0	VFDB
						ospC1	Plasmid	28 (51)	0	0	0	VFDB
						ospC2	Plasmid	39 (59)	0	0	0	VFDB
						ospC3	Plasmid	23 (45)	0	0	0	VFDB
						ospC4	Plasmid	1 (1)	0	0	0	VFDB
						ospD1	Plasmid	16 (42)	0	0	0	VFDB
						ospD2	Plasmid	35 (50)	0	0	0	VFDB
						ospD3/senA	Plasmid	25 (46)	0	0	0	VFDB
						ospE1	Plasmid	19 (19)	0	0	0	VFDB
						ospE2	Plasmid	32 (57)	0	0	0	VFDB
						ospF	Plasmid	47 (55)	0	0	0	VFDB
						ospG	Both	41 (54)	4 (54)	0	0	VFDB
						ospI	Plasmid	35 (56)	0	0	0	VFDB
						toxB	Plasmid	6 (176)	0	0	0	VFDB
						virA	Plasmid	9 (37)	0	0	0	VFDB
Effector delivery system	Type IV secretion system (T4SS)	-	-	-	-	VirB9	Plasmid	1 (43)	0	0	0	CDD
						VirB11	Plasmid	3 (44)	0	0	0	CDD
Effector delivery system	Type V secretion system (T5SS) (Autotransporter)	Classical autotransporter (type Va)	SPATE	-	-	eatA	Plasmid	10 (23)	0	0	0	Research Papers
						espC	Plasmid	2 (2)	0	9 (9)	0	VFDB
						espP	Plasmid	23 (225)	0	1 (3)	0	VFDB
						pet	Plasmid	3 (3)	0	0	0	VFDB
						pic	Plasmid	5 (5)	0	24 (90)	0	VFDB
						tsh	Plasmid	8 (29)	0	0	0	VFDB
Effector delivery system	Type V secretion system (T5SS) (Autotransporter)	Classical autotransporter (type Va)	-	-	-	icsA/virG	Plasmid	12 (35)	0	0	0	VFDB
Exoenzyme	Protease	Effector delivery system	Type II secretion system (T2SS)	T2SS effectors	-	stcE	Plasmid	5 (185)	0	1 (1)	0	VFDB
Exoenzyme	Protease	-	-	-	-	icsP/sopA	Plasmid	36 (47)	0	0	0	VFDB
						pic	Plasmid	5 (5)	0	24 (90)	0	VFDB
						sepA	Plasmid	19 (39)	0	2 (2)	0	VFDB
Enzyme	-	-	-	-	-	alpha/beta hydrolase	Both	4 (4)	3 (5)	14 (403)	0	Enzyme
						guaA	Prophage	0	3 (88)	4 (1335)	0	Uniprot
						guaB	Prophage	0	3 (63)	4 (1378)	0	Uniprot
						msbB2	Plasmid	44 (64)	0	14 (121)	0	Uniprot
						phoN2/apy	Plasmid	37 (57)	0	0	0	Uniprot
						Putative transferase	Plasmid	4 (4)	0	13 (1027)	1(1)	Enzyme
						waaW	Plasmid	2 (2)	0	5 (580)	0	Uniprot
						yjhS	Plasmid	1 (1)	0	156 (1303)	0	Research Papers + Website
						5-hydroxyisourate hydrolase	Plasmid	1 (1)	0	94 (1430)	0	Enzyme
Exotoxin	Intracellularly active toxin	ADP-ribosyltransferase (ADPRT)	Effector delivery system	Type II secretion system (T2SS)	T2SS effectors	eltA	Plasmid	9 (19)	0	0	0	VFDB
						eltB	Plasmid	10 (19)	0	0	0	VFDB
Exotoxin	Intracellularly active toxin	Deamidase	-	-	-	cnf1	Plasmid	3 (6)	0	1 (43)	0	VFDB
Exotoxin	Intracellularly active toxin	DNase/Genotoxin	-	-	-	cdtA	Both	4 (5)	2 (12)	0	0	VFDB
						cdtB	Both	4 (5)	2 (12)	0	0	VFDB
						cdtC	Both	4 (5)	2 (12)	0	0	VFDB
Exotoxin	Intracellularly active toxin	RNA N-glycosidase	-	-	-	stx1A	Prophage	0	24 (144)	1 (1)	0	VFDB
						stx1B	Prophage	0	27 (142)	1 (1)	0	VFDB
						stx2A	Prophage	0	41 (144)	0	0	VFDB
						stx2B	Prophage	0	49 (142)	0	0	VFDB
						stx1A/2A	Prophage	0	3 (203)	0	0	VFDB
						stx1B/2B	Prophage	0	4 (209)	0	0	VFDB
Exotoxin	Membrane-acting toxin	Pore forming toxin (PFT)	-	-	-	ehxA	Plasmid	24 (186)	0	0	0	VFDB
						ehxC	Plasmid	22 (26)	0	0	0	VFDB
						hlyA	Plasmid	20 (95)	0	10 (68)	0	VFDB
						hlyB	Plasmid	42 (280)	0	11 (70)	0	VFDB
						hlyC	Plasmid	24 (236)	0	0	0	VFDB
						hlyD	Plasmid	40 (277)	0	11 (70)	0	VFDB
Exotoxin	-	-	-	-	-	pet	Plasmid	3 (3)	0	0	0	VFDB
						senB	Plasmid	14 (103)	0	0	0	Uniprot
						sta1	Plasmid	13 (21)	0	2 (2)	0	Uniprot
Immune modulation	Inflammatory signaling pathway	-	-	-	-	gtrA	Both	1 (1)	152 (180)	39 (56)	0	VFDB
						gtrB	Both	1 (1)	140 (172)	34 (38)	0	VFDB
Immune modulation	-	-	-	-	-	sbmA	Plasmid	7 (16)	0	32 (1423)	0	Uniprot + Research Papers
						tcpC	Prophage	0	5 (5)	36 (40)	0	VFDB
						traT	Plasmid	316 (620)	0	10 (215)	0	Research Papers
						yjhS	Plasmid	1 (1)	0	156 (1303)	0	Research Papers + Website
Invasion	-	-	-	-	-	ompC	Plasmid	6 (7)	0	5 (1434)	0	Uniprot + Research Papers
						traJ	Plasmid	126 (368)	0	3 (3)	0	VFDB
						yijP	Plasmid	17 (243)	0	5 (1444)	0	VFDB
Motility	Intracellular motility	-	-	-	-	icsA/virG	Plasmid	12 (35)	0	0	0	VFDB
Nutritional/Metabolic factor	Metal uptake	Iron uptake	Siderophore uptake system	-	-	iroB	Plasmid	31 (102)	0	69 (73)	0	VFDB
						iroC	Plasmid	27 (101)	0	67 (73)	0	VFDB
						iroD	Plasmid	28 (99)	0	62 (74)	0	VFDB
						iroE	Plasmid	37 (105)	0	66 (74)	0	VFDB
						iroN	Plasmid	24 (99)	0	61 (67)	0	VFDB
						iucA	Plasmid	3 (137)	0	66 (270)	0	VFDB
						iucB	Plasmid	3 (128)	0	68 (276)	0	VFDB
						iucC	Plasmid	4 (136)	0	64 (271)	0	VFDB
						iucD	Plasmid	4 (137)	0	69 (275)	0	VFDB
						iutA	Plasmid	5 (139)	0	69 (279)	0	VFDB
Nutritional/Metabolic factor	Metal uptake	Iron/Manganese uptake	-	-	-	sitA	Plasmid	106 (170)	0	56 (359)	0	VFDB
						sitB	Plasmid	117 (170)	0	58 (360)	0	VFDB
Prophage/Phage related	Phage Tail	-	-	-	-	Z2142	Prophage	0	180 (1927)	8 (10)	0	Uniprot
						Z2144 / Phage tail tip, assembly protein	Prophage	0	225 (2221)	10 (12)	0	Uniprot
Prophage/Phage related	-	-	-	-	-	Z2056	Prophage	0	484 (2594)	180 (245)	1(1)	Research papers
						Z2149	Prophage	0	11 (178)	4 (114)	0	Research Papers
						Z2984	Both	1 (17)	12 (245)	2 (4)	0	Uniprot
						Z3341	Prophage	0	18 (18)	5 (5)	0	Research Papers
Regulation	-	-	-	-	-	aggR	Plasmid	2 (18)	0	0	0	VFDB
						evgS	Plasmid	2 (2)	0	19 (1401)	0	Uniprot
						perA	Plasmid	1 (1)	0	0	0	Research Papers
						virB	Plasmid	4 (43)	0	0	0	Uniprot
						virF	Plasmid	16 (42)	0	0	0	Uniprot
						virK	Plasmid	51 (85)	0	13 (117)	0	Research Papers
						ydiV	Prophage	0	1 (1)	81 (1361)	0	Research Papers
						yfhH	Plasmid	1 (1)	0	7 (1439)	0	Uniprot
Others	-	-	-	-	-	rhsA	Prophage	0	1 (1)	467 (2694)	0	Uniprot + Research Papers
						vacJ	Prophage	0	2 (2)	856 (1440)	0	Uniprot
						Z1126	Prophage	0	3 (5)	95 (423)	0	Research papers

### Sheet: Condensed Table
CLASSIFICATION		GENE SYMBOL/NAME	CLUSTER PRESENCE
Adherence	AAFs (Aggregative Adherence Fimbriae)	aafA, aafB, aafC, aafD, aggB, agg3A, agg3B, agg3C, agg3D, aggR	Plasmid
	Adhesive Fimbriae	cfaA, cfaB, cfaC, cfaE, csaA, csaB, csaC, csaE, faeC, faeD, faeE, faeF, faeG, faeH, faeI, faeJ, f17d-A, f17d-C, f17d-D, f17d-G	Plasmid
	Afimbrial Adhesin AFA-I	afaA-VIII, afaB-VIII, afaC-VIII, afaD-VIII, afaE-V, afaE-VIII, afaF-VII	Plasmid
	Autotransporter Adhesin	AidA-I adhesin-like protein	Plasmid
	Bundle-Forming Pili (bfp)	bfpA, bfpB, bfpC, bfpD, bfpE, bfpF, bfpG, bfpH, bfpI, bfpJ, bfpK, bfpL, bfpP, bfpU	Plasmid
	CFAs (Colonising Factor Antigen)	cofA	Plasmid
	CSAs Coli Surface Antigens	cooA/csoA, csbD, csdC, csfA, cssA, csvA, cs3	Plasmid
	E.coli Common Pilus (ecp)	yagV/ecpE	Prophage
	Ics for Intercellular Spread	icsA/virG	Plasmid
	Porcine Attaching-Effacing Associated Protein	paa	Both
	Two-partner Secretion	etpA, etpB	Plasmid
	Type 1 Fimbriae	fimB, fimE	Plasmid
Biofilm	Ics for Intercellular Spread	icsA/virG	Plasmid
Dispersin	Anti-aggregation Protein	aap/aspU, aatD, aatP, aggR	Plasmid
Effector Delivery System - T2SS	General Secretion Pathway (gsp)	gspC	Plasmid
Effector Delivery System - T3SS Components	Invasion Plasmid Gene (ipg)	ipgA, ipgC, ipgE, ipgF	Plasmid
	Mxi-Spa Secretion Machinery (mxi, spa)	mxiA, mxiC, mxiD, mxiE, mxiG, mxiH, mxiI, mxiJ, mxiK, mxiL, mxiM, mxiN, spa15, spa47, spa13, spa32, spa33, spa24, spa9, spa29, spa40	Plasmid
	Virulence Regulon Transcriptional Activator	virB	Plasmid
Effector Delivery System - T3SS Effectors	Cyclomodulin	cif	Both
	Cytotoxin	toxB	Plasmid
	Enterococcal Surface Protein (esp)	espFu/tccP, espJ, espM1, espM2, espN, espO1-1, espO1-2, espW, espX7/nleL	Prophage
	Enterococcal Surface Protein (esp)	espT	Plasmid
	Invasion Plasmid Antigen (ipa)	ipaA, ipaB, ipaC, ipaD, ipaH, ipaH2.5, ipaH4.5, ipaH7.8, ipaH9.8, ipaJ	Plasmid
	Invasion Plasmid Antigen (ipa)	ipaH1.4	Both
	Invasion Plasmid Gene (ipg)	ipgB1, ipgB2, ipgD	Plasmid
	Non-LEE (nle)	nleA/espI	Both
	Non-LEE (nle)	nleB2, nleC, nleD, nleF, nleG7, nleH1, nleH2	Prophage
	Outer Surface Protein (osp)	ospB, ospC1, ospC2, ospC3, ospC4, ospD1, ospD2, ospD3/senA, ospE1, ospE2, ospF, ospI	Plasmid
	Outer Surface Protein (osp)	ospG	Both
	Transmembrane Effector Protein	virA	Plasmid
Effector Delivery System - T4SS	P-type Conjugative Transfer	virB9, virB11	Plasmid
Effector Delivery System - T5SS	Ics for Intercellular Spread	icsA/virG	Plasmid
	SPATE - Serine Protease Autotransporters of Enterobacteriaceae	eatA, espC, espP, pet, pic, tsh	Plasmid
Enzyme	Acid Phosphatase	phoN2/apy	Plasmid
	Guanosine Mono Phosphate (GMP) Synthesis	guaA, guaB	Prophage
	Hydrolase	alpha/beta hydrolase	Both
	Hydrolase	5-hydroxyisourate hydrolase	Plasmid
	Outer Membrane Protease	icsP/SopA	Plasmid
	Protein Involved in Intestinal Colonisation (pic)	pic	Plasmid
	Secreted Protease of C1 Esterase Inhibitor (stcE)	stcE	Plasmid
	Serine Protease	sepA	Plasmid
	Transferase	msbB2, Putative transferase, waaW	Plasmid
Exotoxin	Hemolysin	ehxA, ehxC, hlyA, hlyB, hlyC, hlyD	Plasmid
	Cytolethal Distending Toxin (cdt)	cdtA, cdtB, cdtC	Both
	Cytotoxic Necrotising Factor (cnf)	cnf1	Plasmid
	Enterotoxin Production-Related Protein	senB	Plasmid
	Plasmid-Encoded Enterotoxin (pet)	pet	Plasmid
	LT (Heat-Labile Toxin)	eltA, eltB	Plasmid
	ST (Heat-Stable Toxin)	sta1	Plasmid
	Shiga Toxin (stx)	stx1A, stx1B, stx2A, stx2B	Prophage
Immune Modulation	Acetylneuraminic Acid Deacetylase	yjhS	Plasmid
	Bactoprenol-linked Glucose Translocase	gtrA, gtrB	Both
	Complement Resistance	traT	Plasmid
	Outer Membrane Protein (omp)	ompC	Plasmid
	Peptide Antibiotic Transporter	sbmA	Plasmid
	Tir Domain-Containing Protein	tcpC	Prophage
Invasion	Conjugative Transfer	traJ	Plasmid
	Sulfatase Domain-Containing Protein	yijP	Plasmid
Motility	Ics for Intercellular Spread	icsA/virG	Plasmid
Nutritional/Metabolic Factor	Aerobactin	iucA, iucB, iucC, iucD, iutA	Plasmid
	Iron/manganese ABC transporter substrate-binding protein	sitA, sitB	Plasmid
	Salmochelin Synthesis and Transport	iroB, iroC, iroD, iroE, iroN	Plasmid
Prophage/Phage-Related	Phage Tail	Z2142, Z2144 (Phage tail tip, assembly protein)	Prophage
	-	Z2056, Z2149, Z3341	Prophage
	-	Z2984	Both
Regulation	Flagella-Inhibitor	ydiV	Prophage
	Periplasmic Protein	virK	Plasmid
	Plasmid-encoded Regulator (per)	perA	Plasmid
	Sensor Protein	evgS	Plasmid
	Transcriptional Regulator	aggR, yfhH	Plasmid
	Virulence Regulon Transcriptional Activator	virB, virF	Plasmid
Others	Domain-Containing Protein	Z1126	Prophage
	Intermembrane Phospholipid Transport System Lipoprotein	vacJ	Prophage
	-	rhsA	Prophage
Note: VFGs in this table are not exclusive to plasmid or prophages. There may be some VFGs found on 'others' (chromosomes, missed prophages, transposable elements)
